# A Germinal Center–Independent Innate-Like Memory B Cell Compartment of B1 Origin

**DOI:** 10.64898/2026.07.22.740083

**Authors:** Paula M. Villavicencio, Maria Bottermann, Myriam Ortiz Isuiza, Shivang Sunil Parikh, John E. Warner, Anthony Alicea, Elizabeth Zhou, Thavaleak Prum, Hannah Naili, Xiaotie Liu, Stephanie R. Weldon, Facundo D. Batista

## Abstract

Memory B cells (MBCs) are a critical cellular reservoir for long-term humoral immunity. MBCs display heterogeneous isotypes and surface markers and can arise through both germinal center (GC)-dependent and GC-independent extrafollicular (EF) pathways. Both the mechanisms controlling EF MBC differentiation and the identities of the B cell populations from which EF MBCs derive remain poorly understood. To capture MBC diversity, we applied a broad selection strategy followed by transcriptional profiling, identifying a subset of MBCs characterized by minimal class switching, limited somatic hypermutation, and an innate-like gene signature. Using genetic models, we demonstrated that this subset arises independently of GC responses and derives from innate B1 cells. These innate-like MBCs differentiate into antigen-specific antibody-secreting cells and confer protection against lethal viral infection. Together, our findings define a previously unrecognized arm of MBC responses, demonstrating that innate B1 cells contribute a non-redundant antibody repertoire to protective immunological memory.
