## Supplemental Table 2 for "A Germinal Center–Independent Innate-Like Memory B Cell Compartment of B1 Origin"

### Sheet: B1_gene_list
Gene
S100a6
Ly6a
Plac8
Crip1
Ass1
Ahnak
Anxa2
Vim
Zbtb32
Gm15987
Itgb1
Mrpl52
Fxyd5
Eef1b2
S100a4
Rassf4
Ptpn1
Lsp1
Napsa
Ptpn22
Lgals1
Pdia4
Capg
Eef1a1
Zbtb20
Gpr137b
Itgb7
Ptpn18
Plscr1
Pdlim1
Zcwpw1
Ms4a6c
Eef1d
Aldh2
Plp2
Sp140
Cd9
Cyp4f18
Gimap4
Rdh12
Abhd17b
Stk38
Pepd
Tmem154
Ptms
Hsp90ab1
Iglc2
Adgre5
Hspa8
Tpt1
Ckap4
Ahnak2
Pcmtd1
Eef1g
Fcrl5
Klf2
Hck
Sox5
Uchl3
Nap1l1
Psmd14
Npm1
Fgd2
Nme2
S100a10
Sypl
Gm15228
Serpina3g
Tagln2
Tcf4
1810046K07Rik
Ly86
Mdh1
Tyrobp
Csf2rb
Hepacam2
Dnajc7
Pou2f2
Evi2a
S100a11
Tubb6
St3gal1
Cd38
Nfatc1
Cacna1s
Ccnd2
Ybx1
Eif4b
Myc
Gimap3
Itm2b
Cd2
Phf11b
Hint1
Gns
Fth1
Tbc1d9
Serf2
Bhlhe41
Prr13
Pfdn5
H2-Eb1
Smagp
Ctla4
Lysmd2
Ctsc
Rilpl2
Cybb
Rap1a
C130026I21Rik
Gapdh
Cd300lf
Eif3i
Asph
Eef2
Krt222
Man1a
Wdfy1
Bcl2
Fgl2
Ctsh
Emp3
Tppp3
Myadm
Unc119
Anxa5
Rnh1
Diras2
Anxa11
Nenf
Ms4a1
Pmf1
AU020206
Slc25a3
Il5ra
Atp5e
Slamf9
Prkar2b
Aprt
Psap
Nfam1
Lmna
Atf3
Gpi1
Apoe
Cyfip1
Gpx4
Tmem123
Blk
Gpx1
H2-Aa
A530040E14Rik
Rasgrp1
Apobec1
Gm10076
Neat1
Nid1
Aldoa
Bola2
Sh3bp5
Atp5g2
Myo1e
Traf1
Camk2d
Atp6v0e
Lgals3
Slc7a7
Bri3bp
Itm2c
Mcl1
Aldh3b1
Relt
Ptprj
Odc1
Pigp
Psme2
Tpi1
Ebpl
Nek7
2026-09-11
Acp5
Eps15
Snn
Clic4
Mzb1
Cd44
Gm42418
Ifi27
AY036118
Slc25a4
Atp2a3
Naca
Pabpc1
H2afj
Dnase1l3
Tmod3
Cxcr5
Sla
S100a13
Ftl1
