## Supplemental Table 3 for "A Germinal Center–Independent Innate-Like Memory B Cell Compartment of B1 Origin"

### Sheet: Luo_top_clones
IGHV	IGKV
IGHV11-2	IGKV14-126
IGHV12-3	IGKV4-57
IGHV12-3	IGKV4-91
IGHV11-2	IGKV5-43
IGHV9-3	IGKV16-104
IGHV11-2	IGKV10-95
IGHV1-55	IGKV12-89
IGHV14-3	IGKV3-5
IGHV12-3	IGKV3-7
IGHV1-52	IGKV1-117
