## Supplemental Table 1 for "A Germinal Center–Independent Innate-Like Memory B Cell Compartment of B1 Origin"

### Sheet: Sheet1
Gene
Ackr2
Tnfrsf8
Fgl2
Prg2
Ptafr
Pik3r6
Fscn1
Gas7
Trerf1
Asb2
Ccl22
Zbtb32
Atp11a
Timd2
Ccdc88b
Racgap1
Sspn
Ifi211
Tbx21
Gstt1
Ckb
Kctd17
Bhlhe41
Trabd2b
Ptgr1
Havcr1
Cxcr3
P2ry13
Ccdc102a
Cd80
Gpr34
Sema7a
Hid1
Dnm3
Rnf43
Itgad
Myo1f
Apobr
S1pr2
Gm49339
Adssl1
2510009E07Rik
Pkp4
Tbkbp1
Maged1
Il2rb
Lipc
Zdhhc2
Ighg2b
Cln8
Prdm1
Vcam1
Evc
Nrp2
Cxcl10
Adgre1
Ryk
Fah
Flrt1
Ighe
Trp73
Gatm
Glipr1
Bhlha15
Sh2d1b1
Tnfrsf9
Tjp2
Cdkn2a
Fam149a
Uck2
Cd300lf
Ly6c2
Nebl
Rbm47
Pla2g7
Itm2c
Slc35g1
Slc6a13
Cacng8
Car13
Dok2
Cd36
Jchain
Kit
Slc25a13
Gcat
Lrp8
Nek6
Kcnn4
Fads1
Slpi
Gstt3
Ighg3
Gpr82
Kcnk6
Kcnip3
Gpr55
Ighg2c
C1qtnf6
Rab39b
Lgals1
Dse
Ncapg
Dusp14
Basp1
Lcp2
Ppfia4
Gcsam
Gm1965
Ppm1j
Jdp2
Cdk14
Tcf19
Socs2
Slc6a12
Chn2
Morrbid
Ak8
Ccr5
Ppm1h
Rcn3
Pon3
Tnfsf14
Itgam
Igkv8-30
Depdc1b
Sytl3', 'Sytl3
Atxn1
Mki67
Mybl1
Tmem51
Akr1e1
Phactr2
Gm5547
Derl3
Anxa2
Coro2b
Adgrg5
Crmp1
Dtl
Hmmr
Pclaf
Ccnb2
Fut8
Clspn
C130026I21Rik
Mcm10
Bub1
Slc39a4
Fam92a
Acot7
Itgb1
Gm5535
Vipr1
Cenpf
Sec24d
Axin2
Gpc1
B3gnt9
Gnaz
Lacc1
Emb
Casp3
Ccnb1
Gm14029
Nek2
H1f0
Gpsm2
Tpx2
D7Ertd128e
Aicda
Rrm2
Arl4d
Traf1
Ckap2l
Fam129a
Celsr1
Rnf125
Cfp
Ifng
Ccna2
Prc1
Ckap2
Kif23
Plk1
Tcrg-C4
Aspm
Nuggc
Ighv7-3
Hmox1
Kif11
Mfsd13a
Ggt1
Esco2
Dzip1
H1fx
Stk32c
Cdh17
Tox
Sh2d6
Camk4
Ido1
Fyb
Stil
Ighv5-6
Fas
6530402F18Rik
Aunip
Cdk1
Upb1
P2ry12
Ska1
Srgap3
Igkv14-111
Cdca3
Shcbp1
Top2a
Kif15
Dstn
Sapcd2
Meis3
Cdca2
Chek1
Sytl1
Zfand4
Plcd3
Cep55
Bag3
Gstp3
E2f8
Zfp683
Hpse
Trbv12-2
Adora2a
Parpbp
Trbv17
Xcl1
Clgn
Igkv13-85
Abcb1a
Kif20a
Ulbp1
Tyro3
E2f7
Cdc20
Cd44
Fcna
Mybl2
Faxc
Ntng2
Rilpl2
B4galt6
Marveld1
Kif2c
Dapk2
Itgb5
Rab11fip4
Smyd2
Hic1
Atp10a
Serpinb6b
Ctla2b
Pqlc3
Lair1
Plekhf1
Tcf7
Cdc6
Ighv1-81
Espl1
Pcdhgc3
Cd68
Plpp5
Cdkn3
Selenom
Armcx4
Tmem176a
Soat2
Tent5c
Oosp1
Spag5
Ighv1-19
Cd5
Tnfrsf25
Frmd4b
Cenpv
Cdca5
Bcat1
Tyms
Vps26b
Hells
Pawr
Stmn1
Nuf2
5730409E04Rik
Pimreg
Prr11
Uhrf1
Sla2
Flt3
Spc24
Ptgs1
Igkv3-1
Grk5
Sh3bp4
Procr
Birc5
Afdn
Bmp6
Nostrin
Ncr1
Ighv1-76
Lmo7
Gstt2
Rnf165
Kif4
Bub1b
Cdc25c
Txk
Man1c1
Ighv1-66
BC030867
Qpct
Ubash3a
Gng12
Gm6264
Cip2a
Ighv1-2
Abcb1b
Stk39
Sgo1
Gbp2b
Trbv13-1
Ankrd55
Igkv5-43
Cks1b
Shtn1
Slc35f2
Lhfpl4
Trbv13-2
Ube2c
Bmpr1a
Klrb1f
Gm36981
Tmem106a
Klrb1b
Rsph1
Ncapg2
Dusp5
Akr1c13
Kif18b
Ahnak
Igha
Clstn1
Fam71b
Luzp1
Skida1
Cdca8
Tfdp1
Melk
Sdcbp2
Ncapd3
Trbv3
Pter
Podnl1
Trbv12-1
Ssbp3
Kifc1
Hspb3
Iqgap2
Tigit
Dclre1a
Nlrx1
Kntc1
Strip2
Ighg1
F730043M19Rik
Cchcr1
Znrf3
Diaph3
Plpp1
Ttk
Rarg
Ighv1-64
Btnl5-ps
Il12rb2
Pbk
Haspin
Slc1a3
Slc40a1
Zfp105
Spn
Rad54l
Prrt1
Akap1
5830405F06Rik
Sntb1
Gng3
Troap
Cenpe
Csf1r
Cadm1
Rgs1
Cd226
Tg
Spon1
Pcbp4
Asns
Eml6
Kif14
Gbp8
Orc1
Sema4c
Slc16a3
Lxn
Nmnat2
Lrrc3
Igkv12-46
Adam8
Kif22
Tcrg-C2
Igkv1-133
Pif1
Ackr4
Ccne2
Ect2
S100a4
Morn4
A430093F15Rik
6330403K07Rik
Fignl1
Rad51
Raph1
Ctsw
F2rl3
Chst1
Tesc
Kcns1
Kifc3
Psrc1
Cdc42bpb
Fut4
Hmgb2
Atp8b4
Cd200r1
AI847159
Adamts14
Itgae
Kremen2
Gpr160
Ddr1
Rad51ap1
Ier3
Chaf1a
Sntg2
Slc43a3
S1pr3
Dscam
Ccnf
Mxd3
Ica1
Qprt
App
Magee1
Spaca9
Pld2
Igkv4-61
Dna2
Spry2
Igkv3-7
Eaf2
Klrb1c
Ptpn3
Nusap1
Ighv6-3
Fam124b
Ncaph
Trdc
Plod2
Ildr1
Etl4
Ramp3
Slc22a15
Rflna
Xkr5
Iqgap3
Igkv3-9
Neil3
Ticrr
Cpd
Smco4
Edem1
Gdpd5
Rhobtb1
Trpc1
Nsg2
Batf3
Cdc45
Ighv1-59
Igkv12-38
Cd7
Igkv12-41
Dact3
Snai3
Bend4
Brip1
Aplp1
Mcm6
Ccdc92
Cenpi
Bdh1
Bcl2l1
Aoah
Cobl
Klrc2
Reln
Slc39a11
Igkv4-63
C1qa
Lrr1
Ighv1-82
Elovl7
Slc9a9
Nt5e
Trbv1
Cdh23
Txn1
Foxm1
Gpr15
Nod2
Cyp8b1
Eme1
Cd96
Cenpm
Ska3
Gm18342
Lgalsl
Etv4
Trbv31
Plxnb2
Ikbke
1700048O20Rik
Cks2
H2afz
Prkar2a
Espn
Rhoc
Chaf1b
Mag
Nes
Cd163
Cit
Gm17322
Rtn4rl1
BC147527
Prr5l
Nbdy
C1qb
Mtfr2
Bpifb4
A530032D15Rik
Bcl2a1d
Art2b
Metrnl
Lrrc32
Treml4
Ms4a6b
Ptms
Fasl
Dlgap5
Bmp8a
Ccr3
Parm1
Tuba1c
Igkv4-74
Bmp7
Fam72a
1700001O22Rik
Fgf11
Fam83d
Wdr95
Tnfrsf17
Pask
Mreg
Lcn4
Ighv1-42
Gen1
Nedd4
Gfra2
Arhgap8
Klrg1
Gtse1
Dkkl1
Lrrc49
Gsr
Ighv1-84
Eya2
Dhfr
Rap1gap2
Slc11a1
Klra7
Axl
Tmem38b
Ada
Bag2
Phf21b
Rxra
Fads2
Lmnb1
Sh3bgrl2
Popdc2
Cd244a
Incenp
Nefh
Rassf6
Mthfd2
Igf2bp3
Gucy2c
Rcbtb2
Dkk3
5830432E09Rik
Igkv9-124
Knl1
Gpm6a
Sytl2
Rgs10
Gfi1
Xcr1
Klrc1
Ezh2
Gins2
Gm37759
Apobec2
Ighv1-4
Ighv5-9
Sgo2a
Cd101
Nbeal2
Icos
Gzma
Lrp5
Ighv1-7
1500009L16Rik
Anln
Mafb
Cenpk
Slc43a1
Tmem221
Thnsl2
Aurkb
Btnl4
Ankle1
I830077J02Rik
Lpcat4
Rad54b
Tbc1d2b
Cxcr6
Slc4a8
Ighv8-12
Tspan4
Vwa3b
Kif5c
Ccr2
Hk2
Klrk1
Bard1
Ighv1-53
Klrd1
Tnfaip8l1
Inf2
Fbxl2
St8sia1
Knstrn
Serpinb1b
Pycard
Evc2
Acsbg1
C1qc
Msc
Ighv1-36
Ms4a4b
Igkv1-99
Arap3
Bcl2l14
2610318N02Rik
Eomes
Abi2
Creld2
Btnl6
Trim62
Rasl11a
Olfm1
Igkv4-57-1
Igkv15-103
Ccne1
Igkv3-2
Tlcd2
Ar
Adgrl1
Klra13-ps
Dnaja4
Mcam
Tnfsf4
Asf1b
Cysltr2
Id2
Klre1
Cenpn
Cd5l
Klri2
Fancd2
Tafa3
Mcub
Pik3cb
Abhd5
Trav3-3
Cd40lg
Cetn4
Xylb
Adgre4
Pcgf2
Zfhx3
Aurka
Tacc3
Upp1
Tbc1d16
Rgcc
Dbf4
Trav13-1
Il18r1
Mocos
Nfil3
Trim2
Depdc1a
Gm2065
Psd2
Ighv5-9-1
Mical2', 'Mical2
Exo1
Gzmk
Ighv5-16
Tmem141
Crybb1
Tcrg-C1
Ighv1-75
Plcd1
Plau
Ggn
Il1rl2
Ifi204
Gldc
Itga8
Klra6
Itgax
Cd27
Lat
Pkdcc
Tnfsf12
Gzmb
Tshz3
Klra4', 'Klra4
Sh2d1a
Ly6a2
Abcc3
Clnk
Igkv6-20
Itga1
Lzts1
Dnph1
Cmklr1
Kpna2
Rexo5
Chst7
Klra9
Nipal4
Cd8a
Hmgn3
Ighv1-39
Igkv3-5
Dcbld2
Ncald
Cacng6
Trbv2
Gask1a
Oip5
Padi3
Cish
Igkv13-84
Cd163l1
Farp1
Itpripl2
Ccdc184
Ighv1-55
Igkv8-21
Tk1
Mt3
Ttc39c
Fkbp10
Slc16a5
Rexo2
Myo3b
Lig1
Endou
Baiap3
Zbtb46
Gm2619
Aif1l
Dhrs3
Gramd1b
Pole2
Gata3
Adk
Reck
Dock5
Adap1
Cd4
Fam135a
Dlg4
Mastl
Yes1
Cd59a
Arrdc4
Cacnb4
Capn2
Trav14n-3
Trbv14
Tmem176b
Mb21d2
Prelid3a
Bicdl1
Plekhh3
Ccl3
Usp2
Igkv5-37
Ighv5-17
Uchl1
Zfyve21
Vsir
Cenpp
Noct
Fut7
Emid1
Gm29284
Rgs3
1700025G04Rik
Itga2
Dscc1
Ehf
Rab37
Apoc2
Myo10
Gm20667
Chrm4
Usp44
Cenpw
Mis18bp1
Plekha8
Acoxl
Ighv5-4
Fam89a
Emp1
Hpgd
Igkv10-96
Pogk
Trgv2
Nkg7
Disc1
Nbl1
Gm11223
Eef1akmt3
Kcnj8
Cenph
Ap3s1
Runx2
1700020L24Rik
Sema4a
Poc1a
Phf19
Atp4a
Ptpn13
Wfikkn2
Padi2
S100a6
Ighv5-12
Hsd11b1
Themis
Nol4l
Cd3d
Igkv1-132
Arhgap19
Mad2l1
Gmnn
Klra8
Sntb2
Fabp5
Ighv1-34
Igkv12-44
Rims3
Ighv1-80
Kcnj10
Ighv9-3
Pola1
Hnrnpll
Trbv29
Enpp5
A930038B10Rik
Ighv1-26
Il18rap
Cpeb3
Ighv14-2
Cst7
Rgs13
Ostn
S1pr5
Osbpl3
F2r
Zfp995
Tmed6
Ncapd2
Mcm7
Gm36932
Sema6d
5830411N06Rik
Piwil2
2005-09-01
Tmem121
Cdkn2c
Tm4sf5
Serpinf1
St3gal4
Bcl11b
Mpzl1
Il7r
Ighv1-50
Igkv6-32
Enkd1
Rora
Prss30
Gsap
Tmem52
Ephb6
Gm8890
Ust
D430019H16Rik
Mfsd2a
Neil1
Lancl3
Phactr3
Klri1
Gzmc
Igkv4-57
Wdr62
Thy1
Acad8
Igkc
Snx10
Sirpa
Ppt2
Rasgef1a
E2f1
Igkv5-48
2010110K18Rik
2010300C02Rik
Igkv5-39
Psat1
Gas2l3
Tspan15
4930568A12Rik
Igkv1-110
Ighv1-54
Spr
Polh
Cd3g
Styk1
Igkv17-127
Spats2
Klk8
Smpdl3b
Tbc1d9
Klrc3
Trip13
Cd247
Btbd11
Efr3b
Tnfsf9
Ccdc30
Camk2n1
Avil
Cd28
Trbv13-3
Cx3cr1
Mcm5
Serpinb9
B930095G15Rik
Foxd2os
Tmem151a
Gm4208
Unc5a
Trdv4
Irak1bp1
Lockd
Adamdec1
Galnt3
Rhpn1
Map6
Hdgfl3
Trat1
Gtf2ird1
Skap1
Ddias
Gnb5
Trbd1
Ret
Selenon
Pik3r5
Srcin1
Il12rb1
Rac3
Acvrl1
Trav14d-3-dv8
Dnajc15
B3galt5
Muc20
Ctla2a
Dhrs13
Dut
Chit1
Mapre3
Trpm2
Arhgap10
Sema4f
a
Gm10676
Zmat3
Ttll9
Kcna2
Fam78b
Fcer1g
Airn
Plxna1
Tyrobp
Tdrp
Itgb2
Ccl5
Gm20069
Cnga1
Clec4a1
Ighv1-22
Slc27a6
Heatr9
Slc45a3
Rundc3a
Cma1
Slco2a1
Pdgfb
Miat
Dbi
Trbj2-7
Rcc1
Mageh1
Igkv6-23
Nkpd1
Trav12-2
Notch3
Galnt17
Nhsl2
Pycr1
Mboat1
Jazf1
Zdhhc15
Nt5dc2
Dlg5
Zfp9
Zwilch
Sult4a1
Trbv26
Ighv14-1
Gprin3
Gm8203
Igkv6-14
Dmrta1
Ablim2
Prdx4
Tmem171
Cd3e
Cd8b1
AA467197
Fkbp11
Hcn2
Prss16
Klra5
Alox8
Tcp11
Chst2
Rfc5
S100a13
Creb3l2
Anxa8
Cdh22
Trav5-4
Wdfy3
Serpine2
Wdr34
Gm12678
Hcst
Dyrk4
Xdh
Pipox
Trbv16
Ighv1-31
Stab2
Igkv1-117
Ttc41
Itk
Hip1
Trbc2
Casr
Brca1
Tktl1
Kif18a
Trav16n
Ifitm10
B230217C12Rik
Apoa2
Plekha5
Fcgr4
Trbj2-6
Tmem159
Igkv4-80
Apol10b
Ctsd
Prkcq
Prg3
Arl4c
Saraf
C6
Acer2
Esm1
Cldnd2
Mafa
Pnp2
Zyx
Trav16
Scarf2
Trbd2
Ccdc18
Cd300e
Cyp2u1
Cercam
Gpr68
Serpinb9b
Efhd2
Lgals3
Eid2
Paqr7
Txlnb
Efcab11
Armc7
Dmwd
Mzb1
Igkv3-12
Vax2
Igkv16-104
Angptl4
Adam23
Cd6
Tmtc1
Atp8a2
Rundc3b
Fam174b
Rinl
Khdc1a
Cxcl9
Cldn12
Ighv1-12
Gspt2
Poglut3
Igkv4-50
Efemp2
5830468F06Rik
Cd300a
Fam189b
Pde11a
4930486L24Rik
Raver2
Gins1
Clip3
Fnip2
Fam83h
Mansc1
Traip
Bpifa6
Klra14-ps
2010-09-01
Ccr1
Trdv2-2
Rab26
Ighv1-43
Pea15a
Polq
Pcyt1b
Efnb1
Tcrg-V1
Cth
Mettl7a1
Ankrd29
Fbxo27
Eva1b
Trbj2-1
Filip1
Trbv19
Ifitm1
Fam131b
Clhc1
Lck
Trbc1
Mnd1
Nsl1
Prkch
Ccdc40
Epb41l3
Thyn1
Ccdc175
Cyp2s1
Sulf2
Ern1
Gm6967
Ajuba
Prf1
Klrb1a
Fyn
Rab4a
5033430I15Rik
Zap70
Havcr2
Trav4-3
1700021A07Rik
Gpr25
Fmn1
Zeb2
1110002J07Rik
Tgm1
Gm8879
Kcnk7
Cdc20b
Igkv6-15
Gm43566
Ighv1-85
Igkv3-10
Thsd7b
Frrs1
Gm13237
Trbj1-5
Orc6
Igf2r
Bhlhe40
Trav10
Jup
Slco3a1
B9d1
Igkv12-89
Gm27162
Trac
Fbxo2
Rp1l1
Tspyl5
Ms4a6d
Sh3pxd2b
Igf1
Mlf1
Trav8n-2
Prex1
Creg2
Gm38204
Hopx
Copz2
Fanci
Recql4
Shb
4930428O21Rik
Arhgef39
Nckap1
Plce1
Maneal
Ranbp17
Atp2b4
Il2ra
Cdkn2b
Ido2
Hacd4
Trbv20
Tppp3
Igkv10-94
Rad51b
Ctxn1
Dmrta2
F2rl2
1700029M20Rik
Zfp651
Lrrc75b
Nxnl1
Lrrn3
Fcgr3
Gm14466
Mrc1
Cttn
Klhl4
Dgkg
Spc25
Nipal1
Klhl30
Bik
Gm16565
Timp2
Sirpb1a
Raet1e
Mfsd6l
Gm11611
Prlr
Ube2t
Upk1a
Ccl4
Echdc2
Neurl1b
Cyp17a1
Als2cl
Rnf144b
Bcl2a1a
Pdcd1
Rfc4
Ephb2
Rab27a
Gm5523
Hs3st3b1
Mvb12b
Apol7b
Ift43
Khdc1c
Gm4956
A4galt
Adgrb2
Slamf8
Mapk8ip1
Gm7281
Ndrg4
Kcnmb4os2
Fut1
Nmral1
Thsd4
Trav14-1
Errfi1
Abtb2
Anpep
Slc30a3
Enpp4
Cryba4
Ighv8-2
Bcar1
Crtam
Aif1
Srxn1
Ocln
Nxph4
Tnfsf13b
E230016K23Rik
Nccrp1
Gm37065
Ace
Trav7-4
Dmrt2
Hbb-bh1
Zik1
Trav8-1
Scamp1
Hist1h4i
Car5b
Igkv4-90
Klra3
Hopxos
Atcay
Pilrb1
Gm26781
Nxpe5
Wipf3
Adrb1
Ikzf2
Cadm3
Cacnb3
Tmtc2
Ctla4
Lmtk3
Wdr31
Tln2
Pld1
Trav4-4-dv10
Trav13-4-dv7
Ighv1-58
Gm20621
Gm17055
Cdhr1
Fndc9
Mgarp
Hist1h1b
Selplg
Il1r2
Ccl9
Arfgef3
Gm12596
Drp2
Cd200r2
Kdm4d
Pcp4
Hmces
Igkv12-98
Trbj1-1
Krt83
Camk2n2
Sfmbt2
Adam3
Trav14-2
Gm14597
Hrh4
Ms4a7
Igsf3
Gm37169
Gm38244
Itga5
Erbb2
Sh2d1b2
Trav6-5
Klra10
Mycl
Pfn2
Lefty1
Trav8d-2
Cd160
Pcdhgc4
Chrne
Lef1
Gm38329
Ighv1-20
Itgal
Fxyd5
Serpina9
Ighv6-6
Trav7-5
Myo6
Armcx6
Acyp2
Fam81a
Gm23833
Lag3
Gm28884
Hsf4
Rtkn2
Zswim5
Cyb561
Plxdc1
2810429I04Rik
Atp1a3
Vegfc
Emp2
Kbtbd6
Samd3
Trav14-3
Klhl3
Aldh1a2
Fzd10
Kdelr3
Arhgap22
Art3
Trav9-1
Il1rl1
Col8a2
Rasl11b
Banf2os
Hist1h2ao
Mpp2
Pgbd1
Hmx2
Ighv1-63
2410004P03Rik
Trav7-6
Sv2c
Oscp1
Gstt4
Cacng7
Siglece
Cd59b
Trbv15
A930033H14Rik
Slc25a24
Fuom
Slc16a9
Klra1
Chrnb4
Tox2
Fosl2
Trbj1-3
Rtl8c
Tspoap1
Fat3
2810408I11Rik
2810468N07Rik
Gm15853
Prdm5
Eno4
Crnde
Bbc3
Tnfrsf1a
Tbc1d2
Gm28100
Kcnt2
Hist1h1a
Gm16086
Rbm44
Cpne2
Gm37198
Kif26b
Gm42646
Gramd2
Car12
Tmem37
Nos1
Trav19
Aqp9
Tanc1
Camk2b
Pxylp1
Dusp9
Gm16085
Acss2
A830005F24Rik
Trim46
Cdhr3
Gm16094
H2-Q10
Trav9-4
Acot6
Tnfsf15
Vopp1
AW112010
Serf1
Tmem273
Snrpn
Mmp25
Madcam1
Hoxa7
Dynlt1a
Trgj4
Igsf23
Gm26616
Hist1h4k
Shroom3
Ankrd13b
Gm13160
Ccdc162
Atp1b3
Rasal2
Avpi1
Grhl3
Gucy1b2
Cdh1
Neil2
Ccnd1
Gm19590
Trbv23
Pstpip2
Gm2245
Gm29336
Sall2
Cfap126
Gm13448
2210011C24Rik
Arsi
Ston2
Gm8848
Firre
Dgkh
Clip4
Nrp1
Fam186b
Dctpp1
Gm11573
Gng4
Trav3-1
Gm43403
Ccnb1-ps
Traj18
Pianp
Itgb4
Map1a
Gm5861
Il13ra1
Ropn1l
Tanc2
Cd70
Capsl
Plb1
Ppp1r26
Ccdc136
Gm21762
Emilin1
Itga9
Gm37004
Chrna9
Rd3
Gm12301
B630019K06Rik
Rnf183
Npdc1
Igsf5
3425401B19Rik
Akr1c12
Traj7
Ypel1
Ank3
Hfe
Scn11a
A630014C17Rik
Six5
Hist1h2bj
Sh2b2
Col15a1
Plscr4
Cdk18
Anxa1
Arsb
Hectd2
Tulp1
Gm26614
Ak9
Lsr
Wnt7b
Atp10b
Foxp3
Siglech
Src
Trav12-3
Glt1d1
Tlr11
Fam171b
Plppr2
Ugt1a7c
Trav21-dv12
Pls3
Trav5-1
Map7d3
Fcrls
Gpr35
Pkp2
Fcrlb
Hist1h3c
Hist1h2an
Rpp25
Gzmm
Fhit
Otulinl
Coprs
Gm19589
Gcnt3
Gm4961
Med12l
Hlf
Siglec1
Spef2
Timd4
2003-09-01
Trav7-3
Pcolce2
Rap2a
Trav8d-1
Slit3
Fsbp
Gm12349
Nr4a2
Tead3
Slc8a2
Ryr3
Ppic
Ptpn22
Tmem158
Tcrg-V4
Hist1h3g
Gm13203
Lrp1
Gm15518
Igkv2-112
Atoh8
Rhpn2
Gm20743
Slco2b1
Ttc8
Gm26737
Tpbgl
Gm15428
Creb3l1
AI854703
Gm16574
Dzank1
Tbc1d8
Fam184a
Adam6a
Krt18
Trav12-1
Arhgef5
1700097N02Rik
Col14a1
Trav13-2
Cdhr2
Egln3
Rab36
Acaa1b
Galm
Ltb4r1
Spin4
Bfsp1
Igkv14-130
Acpp
Fsd1l
2610528A11Rik
C8a
Zfp575
Cbr2
Rai14
Grm4
P2ry14
Platr14
Cym
1810041H14Rik
Ddx43
Hist1h2bk
Nrarp
Foxo6
Kif7
Rimkla
Fblim1
Kcnc1
Trav6-7-dv9
Krt80
Fmnl2
Smyd1
Trav16d-dv11
Gm24357
Fads6
Gm9989
4930581F22Rik
Scel
Ntf5
Trav17
Trbj1-2
Rnd1
Trav15-2-dv6-2
Gm2389
Hc
Nova1
Dixdc1
Tcerg1l
Prickle1
Efcab6
Gm8836
Tlr13
Gm9922
Gm13994
Chac1
